# Hardware-Efficient Compression of Neural Multi-Unit Activity

**DOI:** 10.1101/2022.03.25.485863

**Authors:** Oscar W. Savolainen, Zheng Zhang, Peilong Feng, Timothy G. Constandinou

**Affiliations:** Department of Electrical and Electronic Engineering, Imperial College London, South Kensington Campus, London SW7 2AZ, UK; UK Dementia Research Institute (UKDRI) Care Research & Technology (CR&T) Centre, based at Imperial College London and the University of Surrey, UK

## Abstract

Brain-machine interfaces (BMI) are tools for treating neurological disorders and motor-impairments. It is essential that the next generation of intracortical BMIs is wireless so as to remove percutaneous connections, i.e. wires, and the associated mechanical and infection risks. This is required for the effective translation of BMIs into clinical applications and is one of the remaining bottlenecks. However, due to cortical tissue thermal dissipation safety limits, the on-implant power consumption must be strictly limited. Therefore, both the neural signal processing and wireless communication power should be minimal, while the implants should provide signals that offer high behavioural decoding performance (BDP). The Multi-Unit Activity (MUA) signal is the most common signal in modern BMIs. However, with an ever-increasing channel count, the raw data bandwidth is becoming prohibitively high due to the associated communication power exceeding the safety limits. Data compression is therefore required. To meet this need, this work developed hardware-efficient static Huffman compression schemes for MUA data. Our final system reduced the bandwidth to 27 bps/channel, compared to the standard MUA rate of 1 kbps/channel. This compression is over an order of magnitude more than has been achieved before, while using only 0.96 uW/channel processing power and 246 logic cells. Our results were verified on 3 datasets and less than 1% loss in BDP was observed. As such, with the use of effective data compression, an order more of MUA channels can be fitted on-implant, enabling the next generation of high-performance wireless intracortical BMIs.
