## Supplemental Material 2 - Results in excel format for "Hardware-Efficient Compression of Neural Multi-Unit Activity"

### Sheet: Sheet1
Parameters				BDP	Resources							Bit Rate (bits/s/chan)				Power (uW)
BP	S	Hist Size (bits)	#encoder	All systems	Binner	Hist	Selector	Encoder	Sort+Mapping	Without sort+mapping	Full system	Full system	Without sort+mapping	Just Binning	Full system vs. Binning Ratio	Processing	Comm - Full system	Comm - No sort/map	Comm - Just Binning	Comm. Enery per bit
1	3	2	1	0.715238	74	42	0	2	11	76	129	1017.24	1016.98	2000	0.508622	0.96	20.3449	20.3396	40	0.02
2	3	2	1	nan	75	42	0	2	11	77	130	nan	nan	1000	#VALUE!	0.96	#VALUE!	#VALUE!	20	0.02
5	3	2	1	0.734122	78	42	0	2	11	80	133	218.49	216.497	400	0.546224	0.96	4.36979	4.32994	8	0.02
10	3	2	1	0.753443	83	42	0	2	11	85	138	119.399	115.457	200	0.596996	0.96	2.38798	2.30915	4	0.02
20	3	2	1	0.7718	86	42	0	2	11	88	141	66.0206	63.151	100	0.660206	0.96	1.32041	1.26302	2	0.02
50	3	2	1	0.765669	92	42	0	2	11	94	147	28.7632	28.7642	40	0.719079	0.96	0.575263	0.575284	0.8	0.02
100	3	2	1	0.721697	95	42	0	2	11	97	150	14.0643	15.6945	20	0.703216	0.96	0.281286	0.313891	0.4	0.02
1	3	4	1	0.715238	74	91	0	2	19	76	186	1017.24	1016.98	2000	0.508622	0.96	20.3449	20.3396	40	0.02
2	3	4	1	nan	75	91	0	2	19	77	187	nan	nan	1000	#VALUE!	0.96	#VALUE!	#VALUE!	20	0.02
5	3	4	1	0.734122	78	91	0	2	19	80	190	217.6	216.496	400	0.544001	0.96	4.35201	4.32991	8	0.02
10	3	4	1	0.753443	83	91	0	2	19	85	195	118.397	115.455	200	0.591985	0.96	2.36794	2.3091	4	0.02
20	3	4	1	0.7718	86	91	0	2	19	88	198	65.3093	63.1476	100	0.653093	0.96	1.30619	1.26295	2	0.02
50	3	4	1	0.765669	92	91	0	2	19	94	204	28.1916	28.7606	40	0.704789	0.96	0.563831	0.575212	0.8	0.02
100	3	4	1	0.721697	95	91	0	2	19	97	207	13.7641	15.6911	20	0.688205	0.96	0.275282	0.313821	0.4	0.02
1	3	6	1	0.715238	74	125	0	2	27	76	228	1017.24	1016.98	2000	0.508622	0.96	20.3449	20.3396	40	0.02
2	3	6	1	nan	75	125	0	2	27	77	229	nan	nan	1000	#VALUE!	0.96	#VALUE!	#VALUE!	20	0.02
5	3	6	1	0.734122	78	125	0	2	27	80	232	217.07	216.491	400	0.542675	0.96	4.3414	4.32981	8	0.02
10	3	6	1	0.753443	83	125	0	2	27	85	237	117.039	115.448	200	0.585196	0.96	2.34079	2.30895	4	0.02
20	3	6	1	0.7718	86	125	0	2	27	88	240	63.6635	63.1375	100	0.636635	0.96	1.27327	1.26275	2	0.02
50	3	6	1	0.765669	92	125	0	2	27	94	246	27.3745	28.7487	40	0.684361	0.96	0.547489	0.574974	0.8	0.02
100	3	6	1	0.721697	95	125	0	2	27	97	249	13.4694	15.6839	20	0.67347	0.96	0.269388	0.313677	0.4	0.02
1	5	2	1	0.715238	77	60	0	7	40	84	184	1017.24	1017.15	3000	0.339082	0.96	20.3449	20.343	60	0.02
2	5	2	1	nan	78	60	0	7	40	85	185	nan	nan	1500	#VALUE!	0.96	#VALUE!	#VALUE!	30	0.02
5	5	2	1	0.734135	81	60	0	7	40	88	188	219.054	216.995	600	0.36509	0.96	4.38108	4.3399	12	0.02
10	5	2	1	0.753591	86	60	0	7	40	93	193	121.644	117.154	300	0.405479	0.96	2.43288	2.34308	6	0.02
20	5	2	1	0.773118	89	60	0	7	40	96	196	71.7521	66.9215	150	0.478347	0.96	1.43504	1.33843	3	0.02
50	5	2	1	0.786973	94	60	0	7	40	101	201	38.3651	35.2709	60	0.639418	0.96	0.767301	0.705418	1.2	0.02
100	5	2	1	0.776788	98	60	0	7	40	105	205	21.0517	22.0281	30	0.701722	0.96	0.421033	0.440562	0.6	0.02
1	5	4	1	0.715238	77	182	0	7	64	84	330	1017.24	1017.15	3000	0.339082	0.96	20.3449	20.343	60	0.02
2	5	4	1	nan	78	182	0	7	64	85	331	nan	nan	1500	#VALUE!	0.96	#VALUE!	#VALUE!	30	0.02
5	5	4	1	0.734135	81	182	0	7	64	88	334	218.132	216.994	600	0.363553	0.96	4.36264	4.33987	12	0.02
10	5	4	1	0.753591	86	182	0	7	64	93	339	120.269	117.151	300	0.400895	0.96	2.40537	2.34302	6	0.02
20	5	4	1	0.773118	89	182	0	7	64	96	342	70.0787	66.9167	150	0.467191	0.96	1.40157	1.33833	3	0.02
50	5	4	1	0.786973	94	182	0	7	64	101	347	36.3842	35.2628	60	0.606404	0.96	0.727684	0.705257	1.2	0.02
100	5	4	1	0.776788	98	182	0	7	64	105	351	20.0079	22.0174	30	0.666929	0.96	0.400158	0.440348	0.6	0.02
1	5	6	1	0.715238	77	222	0	7	88	84	394	1017.24	1017.15	3000	0.339081	0.96	20.3449	20.3429	60	0.02
2	5	6	1	nan	78	222	0	7	88	85	395	nan	nan	1500	#VALUE!	0.96	#VALUE!	#VALUE!	30	0.02
5	5	6	1	0.734135	81	222	0	7	88	88	398	217.601	216.989	600	0.362669	0.96	4.35203	4.33977	12	0.02
10	5	6	1	0.753591	86	222	0	7	88	93	403	118.757	117.143	300	0.395858	0.96	2.37515	2.34287	6	0.02
20	5	6	1	0.773118	89	222	0	7	88	96	406	67.7167	66.903	150	0.451445	0.96	1.35433	1.33806	3	0.02
50	5	6	1	0.786973	94	222	0	7	88	101	411	34.2691	35.2356	60	0.571152	0.96	0.685382	0.704713	1.2	0.02
100	5	6	1	0.776788	98	222	0	7	88	105	415	18.9407	21.9951	30	0.631358	0.96	0.378815	0.439903	0.6	0.02
1	7	2	1	0.715238	80	81	0	12	78	92	251	1017.24	1017.15	3000	0.339082	0.96	20.3449	20.343	60	0.02
2	7	2	1	nan	81	81	0	12	78	93	252	nan	nan	1500	#VALUE!	0.96	#VALUE!	#VALUE!	30	0.02
5	7	2	1	0.734135	84	81	0	12	78	96	255	219.054	216.995	600	0.36509	0.96	4.38108	4.3399	12	0.02
10	7	2	1	0.75361	89	81	0	12	78	101	260	121.692	117.162	300	0.40564	0.96	2.43384	2.34324	6	0.02
20	7	2	1	0.773152	91	81	0	12	78	103	262	72.1091	67.0696	150	0.480727	0.96	1.44218	1.34139	3	0.02
50	7	2	1	0.789474	96	81	0	12	78	108	267	41.5084	36.7674	60	0.691807	0.96	0.830169	0.735347	1.2	0.02
100	7	2	1	0.794572	100	81	0	12	78	112	271	25.492	24.8623	30	0.849735	0.96	0.509841	0.497245	0.6	0.02
1	7	4	1	0.715238	80	254	0	12	123	92	469	1017.24	1017.15	3000	0.339082	0.96	20.3449	20.343	60	0.02
2	7	4	1	nan	81	254	0	12	123	93	470	nan	nan	1500	#VALUE!	0.96	#VALUE!	#VALUE!	30	0.02
5	7	4	1	0.734135	84	254	0	12	123	96	473	218.132	216.994	600	0.363553	0.96	4.36264	4.33987	12	0.02
10	7	4	1	0.75361	89	254	0	12	123	101	478	120.276	117.159	300	0.400922	0.96	2.40553	2.34319	6	0.02
20	7	4	1	0.773152	91	254	0	12	123	103	480	70.3278	67.0647	150	0.468852	0.96	1.40656	1.34129	3	0.02
50	7	4	1	0.789474	96	254	0	12	123	108	485	38.7436	36.7584	60	0.645727	0.96	0.774872	0.735167	1.2	0.02
100	7	4	1	0.794572	100	254	0	12	123	112	489	23.9028	24.8477	30	0.796759	0.96	0.478056	0.496953	0.6	0.02
1	7	6	1	0.715238	80	315	0	12	166	92	573	1017.24	1017.15	3000	0.339081	0.96	20.3449	20.3429	60	0.02
2	7	6	1	nan	81	315	0	12	166	93	574	nan	nan	1500	#VALUE!	0.96	#VALUE!	#VALUE!	30	0.02
5	7	6	1	0.734135	84	315	0	12	166	96	577	217.601	216.989	600	0.362669	0.96	4.35203	4.33977	12	0.02
10	7	6	1	0.75361	89	315	0	12	166	101	582	118.765	117.151	300	0.395884	0.96	2.37531	2.34303	6	0.02
20	7	6	1	0.773152	91	315	0	12	166	103	584	67.8949	67.051	150	0.452632	0.96	1.3579	1.34102	3	0.02
50	7	6	1	0.789474	96	315	0	12	166	108	589	36.0864	36.7266	60	0.601439	0.96	0.721727	0.734532	1.2	0.02
100	7	6	1	0.794572	100	315	0	12	166	112	593	22.2864	24.8155	30	0.742879	0.96	0.445727	0.496309	0.6	0.02
1	9	2	1	0.715238	82	101	0	19	121	101	323	1017.24	1017.15	4000	0.254311	0.96	20.3449	20.343	80	0.02
2	9	2	1	nan	83	101	0	19	121	102	324	nan	nan	2000	#VALUE!	0.96	#VALUE!	#VALUE!	40	0.02
5	9	2	1	0.734135	86	101	0	19	121	105	327	219.054	216.995	800	0.273818	0.96	4.38108	4.3399	16	0.02
10	9	2	1	0.75361	91	101	0	19	121	110	332	121.692	117.162	400	0.30423	0.96	2.43384	2.34324	8	0.02
20	9	2	1	0.773238	93	101	0	19	121	112	334	72.1237	67.0749	200	0.360619	0.96	1.44247	1.3415	4	0.02
50	9	2	1	0.789907	98	101	0	19	121	117	339	42.3756	37.1034	80	0.529695	0.96	0.847512	0.742069	1.6	0.02
100	9	2	1	0.799861	103	101	0	19	121	122	344	28.0798	26.1084	40	0.701995	0.96	0.561596	0.522169	0.8	0.02
1	9	4	1	0.715238	82	318	0	19	186	101	605	1017.24	1017.15	4000	0.254311	0.96	20.3449	20.343	80	0.02
2	9	4	1	nan	83	318	0	19	186	102	606	nan	nan	2000	#VALUE!	0.96	#VALUE!	#VALUE!	40	0.02
5	9	4	1	0.734135	86	318	0	19	186	105	609	218.132	216.994	800	0.272665	0.96	4.36264	4.33987	16	0.02
10	9	4	1	0.75361	91	318	0	19	186	110	614	120.276	117.159	400	0.300691	0.96	2.40553	2.34319	8	0.02
20	9	4	1	0.773238	93	318	0	19	186	112	616	70.3377	67.07	200	0.351689	0.96	1.40675	1.3414	4	0.02
50	9	4	1	0.789907	98	318	0	19	186	117	621	39.2941	37.0943	80	0.491176	0.96	0.785882	0.741886	1.6	0.02
100	9	4	1	0.799861	103	318	0	19	186	122	626	25.9977	26.0921	40	0.649942	0.96	0.519953	0.521842	0.8	0.02
1	9	6	1	0.715238	82	423	0	19	249	101	773	1017.24	1017.15	4000	0.254311	0.96	20.3449	20.3429	80	0.02
2	9	6	1	nan	83	423	0	19	249	102	774	nan	nan	2000	#VALUE!	0.96	#VALUE!	#VALUE!	40	0.02
5	9	6	1	0.734135	86	423	0	19	249	105	777	217.601	216.989	800	0.272002	0.96	4.35203	4.33977	16	0.02
10	9	6	1	0.75361	91	423	0	19	249	110	782	118.765	117.151	400	0.296913	0.96	2.37531	2.34303	8	0.02
20	9	6	1	0.773238	93	423	0	19	249	112	784	67.9043	67.0563	200	0.339522	0.96	1.35809	1.34113	4	0.02
50	9	6	1	0.789907	98	423	0	19	249	117	789	36.5302	37.0611	80	0.456627	0.96	0.730604	0.741221	1.6	0.02
100	9	6	1	0.799861	103	423	0	19	249	122	794	24.0763	26.0538	40	0.601907	0.96	0.481526	0.521076	0.8	0.02
1	5	2	2	0.715238	77	60	36	9	40	182	222	1017.24	1017.15	3000	0.339082	0.96	20.3449	20.343	60	0.02
2	5	2	2	nan	78	60	36	9	40	183	223	nan	nan	1500	#VALUE!	0.96	#VALUE!	#VALUE!	30	0.02
5	5	2	2	0.734135	81	60	36	9	40	186	226	219.054	216.995	600	0.36509	0.96	4.38108	4.3399	12	0.02
10	5	2	2	0.753591	86	60	36	9	40	191	231	121.671	117.191	300	0.405572	0.96	2.43343	2.34382	6	0.02
20	5	2	2	0.773118	89	60	36	9	40	194	234	71.7829	68.2282	150	0.478553	0.96	1.43566	1.36456	3	0.02
50	5	2	2	0.786973	94	60	36	9	40	199	239	38.3756	34.5972	60	0.639594	0.96	0.767513	0.691944	1.2	0.02
100	5	2	2	0.776788	98	60	36	9	40	203	243	20.9902	20.218	30	0.699673	0.96	0.419804	0.40436	0.6	0.02
1	5	4	2	0.715238	77	182	72	9	64	340	404	1017.24	1017.15	3000	0.339082	0.96	20.3449	20.343	60	0.02
2	5	4	2	nan	78	182	72	9	64	341	405	nan	nan	1500	#VALUE!	0.96	#VALUE!	#VALUE!	30	0.02
5	5	4	2	0.734135	81	182	72	9	64	344	408	218.132	216.994	600	0.363553	0.96	4.36264	4.33987	12	0.02
10	5	4	2	0.753591	86	182	72	9	64	349	413	120.295	117.151	300	0.400982	0.96	2.40589	2.34302	6	0.02
20	5	4	2	0.773118	89	182	72	9	64	352	416	70.0992	67.8748	150	0.467328	0.96	1.40198	1.3575	3	0.02
50	5	4	2	0.786973	94	182	72	9	64	357	421	35.8816	34.2249	60	0.598027	0.96	0.717632	0.684497	1.2	0.02
100	5	4	2	0.776788	98	182	72	9	64	361	425	19.4448	20.0037	30	0.64816	0.96	0.388896	0.400073	0.6	0.02
1	5	6	2	0.715238	77	222	114	9	88	422	510	1017.24	1017.15	3000	0.339081	0.96	20.3449	20.3429	60	0.02
2	5	6	2	nan	78	222	114	9	88	423	511	nan	nan	1500	#VALUE!	0.96	#VALUE!	#VALUE!	30	0.02
5	5	6	2	0.734135	81	222	114	9	88	426	514	217.601	216.989	600	0.362669	0.96	4.35203	4.33977	12	0.02
10	5	6	2	0.753591	86	222	114	9	88	431	519	118.771	117.143	300	0.395903	0.96	2.37542	2.34287	6	0.02
20	5	6	2	0.773118	89	222	114	9	88	434	522	67.7434	67.0345	150	0.451623	0.96	1.35487	1.34069	3	0.02
50	5	6	2	0.786973	94	222	114	9	88	439	527	33.6657	33.7179	60	0.561095	0.96	0.673314	0.674359	1.2	0.02
100	5	6	2	0.776788	98	222	114	9	88	443	531	18.3059	19.7625	30	0.610196	0.96	0.366118	0.39525	0.6	0.02
1	7	2	3	0.715238	80	81	73	22	78	256	334	1031.24	1031.03	3000	0.343747	0.96	20.6248	20.6207	60	0.02
2	7	2	3	nan	81	81	73	22	78	257	335	nan	nan	1500	#VALUE!	0.96	#VALUE!	#VALUE!	30	0.02
5	7	2	3	0.734135	84	81	73	22	78	260	338	219.054	216.995	600	0.36509	0.96	4.38108	4.3399	12	0.02
10	7	2	3	0.75361	89	81	73	22	78	265	343	121.676	117.173	300	0.405588	0.96	2.43353	2.34346	6	0.02
20	7	2	3	0.773152	91	81	73	22	78	267	345	72.1155	68.3769	150	0.48077	0.96	1.44231	1.36754	3	0.02
50	7	2	3	0.789474	96	81	73	22	78	272	350	41.0299	36.0154	60	0.683832	0.96	0.820598	0.720309	1.2	0.02
100	7	2	3	0.794572	100	81	73	22	78	276	354	24.771	22.3387	30	0.825701	0.96	0.49542	0.446774	0.6	0.02
1	7	4	3	0.715238	80	254	188	22	123	544	667	1025.28	1025.33	3000	0.341758	0.96	20.5055	20.5066	60	0.02
2	7	4	3	nan	81	254	188	22	123	545	668	nan	nan	1500	#VALUE!	0.96	#VALUE!	#VALUE!	30	0.02
5	7	4	3	0.734135	84	254	188	22	123	548	671	218.132	216.994	600	0.363553	0.96	4.36264	4.33987	12	0.02
10	7	4	3	0.75361	89	254	188	22	123	553	676	120.276	117.159	300	0.400922	0.96	2.40553	2.34319	6	0.02
20	7	4	3	0.773152	91	254	188	22	123	555	678	70.3496	68.0234	150	0.468998	0.96	1.40699	1.36047	3	0.02
50	7	4	3	0.789474	96	254	188	22	123	560	683	37.7163	35.5494	60	0.628604	0.96	0.754325	0.710988	1.2	0.02
100	7	4	3	0.794572	100	254	188	22	123	564	687	22.1278	22.035	30	0.737592	0.96	0.442555	0.440699	0.6	0.02
1	7	6	3	0.715238	80	315	275	22	166	692	858	1019.92	1019.81	3000	0.339974	0.96	20.3984	20.3963	60	0.02
2	7	6	3	nan	81	315	275	22	166	693	859	nan	nan	1500	#VALUE!	0.96	#VALUE!	#VALUE!	30	0.02
5	7	6	3	0.734135	84	315	275	22	166	696	862	217.601	216.989	600	0.362669	0.96	4.35203	4.33977	12	0.02
10	7	6	3	0.75361	89	315	275	22	166	701	867	118.765	117.151	300	0.395884	0.96	2.37531	2.34303	6	0.02
20	7	6	3	0.773152	91	315	275	22	166	703	869	67.9213	67.1825	150	0.452809	0.96	1.35843	1.34365	3	0.02
50	7	6	3	0.789474	96	315	275	22	166	708	874	35.1138	34.9817	60	0.585229	0.96	0.702275	0.699634	1.2	0.02
100	7	6	3	0.794572	100	315	275	22	166	712	878	20.6683	21.7292	30	0.688943	0.96	0.413366	0.434584	0.6	0.02
1	5	2	3	0.715238	77	60	53	13	40	203	243	1017.24	1017.15	3000	0.339082	0.96	20.3449	20.343	60	0.02
2	5	2	3	nan	78	60	53	13	40	204	244	nan	nan	1500	#VALUE!	0.96	#VALUE!	#VALUE!	30	0.02
5	5	2	3	0.734135	81	60	53	13	40	207	247	219.054	217.064	600	0.36509	0.96	4.38108	4.34128	12	0.02
10	5	2	3	0.753591	86	60	53	13	40	212	252	121.698	117.765	300	0.40566	0.96	2.43396	2.3553	6	0.02
20	5	2	3	0.773118	89	60	53	13	40	215	255	71.9581	68.2998	150	0.47972	0.96	1.43916	1.366	3	0.02
50	5	2	3	0.786973	94	60	53	13	40	220	260	38.2751	34.6582	60	0.637919	0.96	0.765502	0.693164	1.2	0.02
100	5	2	3	0.776788	98	60	53	13	40	224	264	20.8367	20.2425	30	0.694558	0.96	0.416735	0.404849	0.6	0.02
1	5	4	3	0.715238	77	182	119	13	64	391	455	1017.24	1017.15	3000	0.339082	0.96	20.3449	20.343	60	0.02
2	5	4	3	nan	78	182	119	13	64	392	456	nan	nan	1500	#VALUE!	0.96	#VALUE!	#VALUE!	30	0.02
5	5	4	3	0.734135	81	182	119	13	64	395	459	218.132	217	600	0.363553	0.96	4.36264	4.34	12	0.02
10	5	4	3	0.753591	86	182	119	13	64	400	464	120.3	117.443	300	0.401001	0.96	2.40601	2.34887	6	0.02
20	5	4	3	0.773118	89	182	119	13	64	403	467	70.2303	67.8748	150	0.468202	0.96	1.40461	1.3575	3	0.02
50	5	4	3	0.786973	94	182	119	13	64	408	472	35.979	34.2416	60	0.599651	0.96	0.719581	0.684833	1.2	0.02
100	5	4	3	0.776788	98	182	119	13	64	412	476	19.4804	20.0252	30	0.649345	0.96	0.389607	0.400504	0.6	0.02
1	5	6	3	0.715238	77	222	175	13	88	487	575	1017.24	1017.15	3000	0.339081	0.96	20.3449	20.3429	60	0.02
2	5	6	3	nan	78	222	175	13	88	488	576	nan	nan	1500	#VALUE!	0.96	#VALUE!	#VALUE!	30	0.02
5	5	6	3	0.734135	81	222	175	13	88	491	579	217.601	216.989	600	0.362669	0.96	4.35203	4.33977	12	0.02
10	5	6	3	0.753591	86	222	175	13	88	496	584	118.779	117.25	300	0.395929	0.96	2.37557	2.34501	6	0.02
20	5	6	3	0.773118	89	222	175	13	88	499	587	67.77	67.0345	150	0.4518	0.96	1.3554	1.34069	3	0.02
50	5	6	3	0.786973	94	222	175	13	88	504	592	33.7351	33.735	60	0.562251	0.96	0.674701	0.674701	1.2	0.02
100	5	6	3	0.776788	98	222	175	13	88	508	596	18.2969	19.7722	30	0.609897	0.96	0.365938	0.395443	0.6	0.02
1	7	2	5	0.715238	80	81	144	32	78	337	415	1031.24	1031.03	3000	0.343747	0.96	20.6248	20.6207	60	0.02
2	7	2	5	nan	81	81	144	32	78	338	416	nan	nan	1500	#VALUE!	0.96	#VALUE!	#VALUE!	30	0.02
5	7	2	5	0.734135	84	81	144	32	78	341	419	219.054	217.064	600	0.36509	0.96	4.38108	4.34128	12	0.02
10	7	2	5	0.75361	89	81	144	32	78	346	424	121.674	117.759	300	0.405581	0.96	2.43348	2.35518	6	0.02
20	7	2	5	0.773152	91	81	144	32	78	348	426	72.1863	68.387	150	0.481242	0.96	1.44373	1.36774	3	0.02
50	7	2	5	0.789474	96	81	144	32	78	353	431	40.9306	36.0407	60	0.682176	0.96	0.818612	0.720815	1.2	0.02
100	7	2	5	0.794572	100	81	144	32	78	357	435	24.4431	21.9311	30	0.814769	0.96	0.488862	0.438622	0.6	0.02
1	7	4	5	0.715238	80	254	314	32	123	680	803	1025.28	1025.33	3000	0.341758	0.96	20.5055	20.5066	60	0.02
2	7	4	5	nan	81	254	314	32	123	681	804	nan	nan	1500	#VALUE!	0.96	#VALUE!	#VALUE!	30	0.02
5	7	4	5	0.734135	84	254	314	32	123	684	807	218.132	217	600	0.363553	0.96	4.36264	4.34	12	0.02
10	7	4	5	0.75361	89	254	314	32	123	689	812	120.276	117.457	300	0.400922	0.96	2.40553	2.34915	6	0.02
20	7	4	5	0.773152	91	254	314	32	123	691	814	70.3783	68.0258	150	0.469189	0.96	1.40757	1.36052	3	0.02
50	7	4	5	0.789474	96	254	314	32	123	696	819	37.8092	35.5253	60	0.630153	0.96	0.756184	0.710507	1.2	0.02
100	7	4	5	0.794572	100	254	314	32	123	700	823	22.1108	21.5362	30	0.737026	0.96	0.442215	0.430724	0.6	0.02
1	7	6	5	0.715238	80	315	379	32	166	806	972	1019.92	1019.81	3000	0.339974	0.96	20.3984	20.3963	60	0.02
2	7	6	5	nan	81	315	379	32	166	807	973	nan	nan	1500	#VALUE!	0.96	#VALUE!	#VALUE!	30	0.02
5	7	6	5	0.734135	84	315	379	32	166	810	976	217.601	216.989	600	0.362669	0.96	4.35203	4.33977	12	0.02
10	7	6	5	0.75361	89	315	379	32	166	815	981	118.765	117.275	300	0.395884	0.96	2.37531	2.3455	6	0.02
20	7	6	5	0.773152	91	315	379	32	166	817	983	67.9233	67.1825	150	0.452822	0.96	1.35847	1.34365	3	0.02
50	7	6	5	0.789474	96	315	379	32	166	822	988	35.171	34.9273	60	0.586184	0.96	0.70342	0.698545	1.2	0.02
100	7	6	5	0.794572	100	315	379	32	166	826	992	20.5831	21.1271	30	0.686105	0.96	0.411663	0.422542	0.6	0.02
1	9	2	5	0.715238	82	101	202	49	121	434	555	1031.24	1031.03	4000	0.25781	0.96	20.6248	20.6207	80	0.02
2	9	2	5	nan	83	101	202	49	121	435	556	nan	nan	2000	#VALUE!	0.96	#VALUE!	#VALUE!	40	0.02
5	9	2	5	0.734135	86	101	202	49	121	438	559	219.054	217.064	800	0.273818	0.96	4.38108	4.34128	16	0.02
10	9	2	5	0.75361	91	101	202	49	121	443	564	121.734	117.764	400	0.304336	0.96	2.43469	2.35528	8	0.02
20	9	2	5	0.773238	93	101	202	49	121	445	566	72.1868	68.3882	200	0.360934	0.96	1.44374	1.36776	4	0.02
50	9	2	5	0.789907	98	101	202	49	121	450	571	41.6758	36.3418	80	0.520947	0.96	0.833515	0.726837	1.6	0.02
100	9	2	5	0.799861	103	101	202	49	121	455	576	26.5048	22.9193	40	0.66262	0.96	0.530096	0.458387	0.8	0.02
1	9	4	5	0.715238	82	318	404	49	186	853	1039	1025.28	1025.33	4000	0.256319	0.96	20.5055	20.5066	80	0.02
2	9	4	5	nan	83	318	404	49	186	854	1040	nan	nan	2000	#VALUE!	0.96	#VALUE!	#VALUE!	40	0.02
5	9	4	5	0.734135	86	318	404	49	186	857	1043	218.132	217	800	0.272665	0.96	4.36264	4.34	16	0.02
10	9	4	5	0.75361	91	318	404	49	186	862	1048	120.282	117.451	400	0.300705	0.96	2.40564	2.34903	8	0.02
20	9	4	5	0.773238	93	318	404	49	186	864	1050	70.3778	68.0287	200	0.351889	0.96	1.40756	1.36057	4	0.02
50	9	4	5	0.789907	98	318	404	49	186	869	1055	38.2447	35.8387	80	0.478059	0.96	0.764894	0.716775	1.6	0.02
100	9	4	5	0.799861	103	318	404	49	186	874	1060	23.3509	22.4174	40	0.583773	0.96	0.467018	0.448348	0.8	0.02
1	9	6	5	0.715238	82	423	598	49	249	1152	1401	1019.92	1019.81	4000	0.25498	0.96	20.3984	20.3963	80	0.02
2	9	6	5	nan	83	423	598	49	249	1153	1402	nan	nan	2000	#VALUE!	0.96	#VALUE!	#VALUE!	40	0.02
5	9	6	5	0.734135	86	423	598	49	249	1156	1405	217.601	216.989	800	0.272002	0.96	4.35203	4.33977	16	0.02
10	9	6	5	0.75361	91	423	598	49	249	1161	1410	118.765	117.258	400	0.296912	0.96	2.37529	2.34517	8	0.02
20	9	6	5	0.773238	93	423	598	49	249	1163	1412	67.9332	67.1878	200	0.339666	0.96	1.35866	1.34376	4	0.02
50	9	6	5	0.789907	98	423	598	49	249	1168	1417	35.5179	35.2418	80	0.443973	0.96	0.710357	0.704836	1.6	0.02
100	9	6	5	0.799861	103	423	598	49	249	1173	1422	21.7275	21.8966	40	0.543189	0.96	0.434551	0.437933	0.8	0.02
1	7	2	7	0.715238	80	81	203	37	78	401	479	1031.24	1031.03	3000	0.343747	0.96	20.6248	20.6207	60	0.02
2	7	2	7	nan	81	81	203	37	78	402	480	nan	nan	1500	#VALUE!	0.96	#VALUE!	#VALUE!	30	0.02
5	7	2	7	0.734135	84	81	203	37	78	405	483	219.054	217.064	600	0.36509	0.96	4.38108	4.34128	12	0.02
10	7	2	7	0.75361	89	81	203	37	78	410	488	121.702	117.791	300	0.405673	0.96	2.43404	2.35582	6	0.02
20	7	2	7	0.773152	91	81	203	37	78	412	490	72.3057	68.4577	150	0.482038	0.96	1.44611	1.36915	3	0.02
50	7	2	7	0.789474	96	81	203	37	78	417	495	40.8683	36.055	60	0.681138	0.96	0.817365	0.721099	1.2	0.02
100	7	2	7	0.794572	100	81	203	37	78	421	499	24.3979	21.9379	30	0.813265	0.96	0.487959	0.438758	0.6	0.02
1	7	4	7	0.715238	80	254	432	37	123	803	926	1025.28	1025.33	3000	0.341758	0.96	20.5055	20.5066	60	0.02
2	7	4	7	nan	81	254	432	37	123	804	927	nan	nan	1500	#VALUE!	0.96	#VALUE!	#VALUE!	30	0.02
5	7	4	7	0.734135	84	254	432	37	123	807	930	218.132	217	600	0.363553	0.96	4.36264	4.34	12	0.02
10	7	4	7	0.75361	89	254	432	37	123	812	935	120.303	117.457	300	0.401009	0.96	2.40605	2.34915	6	0.02
20	7	4	7	0.773152	91	254	432	37	123	814	937	70.4764	68.0258	150	0.469843	0.96	1.40953	1.36052	3	0.02
50	7	4	7	0.789474	96	254	432	37	123	819	942	37.8255	35.5293	60	0.630424	0.96	0.756509	0.710586	1.2	0.02
100	7	4	7	0.794572	100	254	432	37	123	823	946	22.1384	21.5421	30	0.737947	0.96	0.442768	0.430841	0.6	0.02
1	7	6	7	0.715238	80	315	617	37	166	1049	1215	1019.92	1019.81	3000	0.339974	0.96	20.3984	20.3963	60	0.02
2	7	6	7	nan	81	315	617	37	166	1050	1216	nan	nan	1500	#VALUE!	0.96	#VALUE!	#VALUE!	30	0.02
5	7	6	7	0.734135	84	315	617	37	166	1053	1219	217.601	216.989	600	0.362669	0.96	4.35203	4.33977	12	0.02
10	7	6	7	0.75361	89	315	617	37	166	1058	1224	118.779	117.275	300	0.395929	0.96	2.37558	2.3455	6	0.02
20	7	6	7	0.773152	91	315	617	37	166	1060	1226	67.9482	67.1825	150	0.452988	0.96	1.35896	1.34365	3	0.02
50	7	6	7	0.789474	96	315	617	37	166	1065	1231	35.1877	34.9344	60	0.586461	0.96	0.703753	0.698687	1.2	0.02
100	7	6	7	0.794572	100	315	617	37	166	1069	1235	20.5938	21.1246	30	0.686461	0.96	0.411877	0.422492	0.6	0.02
1	9	2	10	0.715238	82	101	303	84	121	570	691	1031.24	1031.03	4000	0.25781	0.96	20.6248	20.6207	80	0.02
2	9	2	10	nan	83	101	303	84	121	571	692	nan	nan	2000	#VALUE!	0.96	#VALUE!	#VALUE!	40	0.02
5	9	2	10	0.734135	86	101	303	84	121	574	695	219.054	217.064	800	0.273818	0.96	4.38108	4.34128	16	0.02
10	9	2	10	0.75361	91	101	303	84	121	579	700	121.725	117.775	400	0.304312	0.96	2.4345	2.3555	8	0.02
20	9	2	10	0.773238	93	101	303	84	121	581	702	72.3888	68.4583	200	0.361944	0.96	1.44778	1.36917	4	0.02
50	9	2	10	0.789907	98	101	303	84	121	586	707	41.611	36.3513	80	0.520137	0.96	0.83222	0.727026	1.6	0.02
100	9	2	10	0.799861	103	101	303	84	121	591	712	26.214	22.9234	40	0.65535	0.96	0.52428	0.458468	0.8	0.02
1	9	4	10	0.715238	82	318	743	84	186	1227	1413	1025.28	1025.33	4000	0.256319	0.96	20.5055	20.5066	80	0.02
2	9	4	10	nan	83	318	743	84	186	1228	1414	nan	nan	2000	#VALUE!	0.96	#VALUE!	#VALUE!	40	0.02
5	9	4	10	0.734135	86	318	743	84	186	1231	1417	218.132	217	800	0.272665	0.96	4.36264	4.34	16	0.02
10	9	4	10	0.75361	91	318	743	84	186	1236	1422	120.309	117.453	400	0.300772	0.96	2.40618	2.34905	8	0.02
20	9	4	10	0.773238	93	318	743	84	186	1238	1424	70.4608	68.0287	200	0.352304	0.96	1.40922	1.36057	4	0.02
50	9	4	10	0.789907	98	318	743	84	186	1243	1429	38.2733	35.8212	80	0.478417	0.96	0.765467	0.716425	1.6	0.02
100	9	4	10	0.799861	103	318	743	84	186	1248	1434	23.3803	22.4233	40	0.584509	0.96	0.467607	0.448466	0.8	0.02
1	9	6	10	0.715238	82	423	1011	84	249	1600	1849	1019.92	1019.81	4000	0.25498	0.96	20.3984	20.3963	80	0.02
2	9	6	10	nan	83	423	1011	84	249	1601	1850	nan	nan	2000	#VALUE!	0.96	#VALUE!	#VALUE!	40	0.02
5	9	6	10	0.734135	86	423	1011	84	249	1604	1853	217.601	216.989	800	0.272002	0.96	4.35203	4.33977	16	0.02
10	9	6	10	0.75361	91	423	1011	84	249	1609	1858	118.787	117.26	400	0.296968	0.96	2.37574	2.34519	8	0.02
20	9	6	10	0.773238	93	423	1011	84	249	1611	1860	67.954	67.1878	200	0.33977	0.96	1.35908	1.34376	4	0.02
50	9	6	10	0.789907	98	423	1011	84	249	1616	1865	35.5272	35.2088	80	0.44409	0.96	0.710543	0.704175	1.6	0.02
100	9	6	10	0.799861	103	423	1011	84	249	1621	1870	21.711	21.8993	40	0.542776	0.96	0.434221	0.437987	0.8	0.02
1	9	2	15	0.715238	82	101	601	97	121	881	1002	1031.24	1031.03	4000	0.25781	0.96	20.6248	20.6207	80	0.02
2	9	2	15	nan	83	101	601	97	121	882	1003	nan	nan	2000	#VALUE!	0.96	#VALUE!	#VALUE!	40	0.02
5	9	2	15	0.734135	86	101	601	97	121	885	1006	219.054	217.064	800	0.273818	0.96	4.38108	4.34128	16	0.02
10	9	2	15	0.75361	91	101	601	97	121	890	1011	121.729	117.804	400	0.304322	0.96	2.43458	2.35607	8	0.02
20	9	2	15	0.773238	93	101	601	97	121	892	1013	72.3737	68.4746	200	0.361869	0.96	1.44747	1.36949	4	0.02
50	9	2	15	0.789907	98	101	601	97	121	897	1018	41.6539	36.3974	80	0.520674	0.96	0.833079	0.727949	1.6	0.02
100	9	2	15	0.799861	103	101	601	97	121	902	1023	26.2532	22.9259	40	0.65633	0.96	0.525064	0.458519	0.8	0.02
1	9	4	15	0.715238	82	318	1011	97	186	1508	1694	1025.28	1025.33	4000	0.256319	0.96	20.5055	20.5066	80	0.02
2	9	4	15	nan	83	318	1011	97	186	1509	1695	nan	nan	2000	#VALUE!	0.96	#VALUE!	#VALUE!	40	0.02
5	9	4	15	0.734135	86	318	1011	97	186	1512	1698	218.132	217	800	0.272665	0.96	4.36264	4.34	16	0.02
10	9	4	15	0.75361	91	318	1011	97	186	1517	1703	120.309	117.462	400	0.300772	0.96	2.40618	2.34924	8	0.02
20	9	4	15	0.773238	93	318	1011	97	186	1519	1705	70.4731	68.0375	200	0.352366	0.96	1.40946	1.36075	4	0.02
50	9	4	15	0.789907	98	318	1011	97	186	1524	1710	38.3125	35.8345	80	0.478906	0.96	0.76625	0.716691	1.6	0.02
100	9	4	15	0.799861	103	318	1011	97	186	1529	1715	23.4091	22.4325	40	0.585226	0.96	0.468181	0.44865	0.8	0.02
1	9	6	15	0.715238	82	423	1011	97	249	1613	1862	1019.92	1019.81	4000	0.25498	0.96	20.3984	20.3963	80	0.02
2	9	6	15	nan	83	423	1011	97	249	1614	1863	nan	nan	2000	#VALUE!	0.96	#VALUE!	#VALUE!	40	0.02
5	9	6	15	0.734135	86	423	1011	97	249	1617	1866	217.601	216.989	800	0.272002	0.96	4.35203	4.33977	16	0.02
10	9	6	15	0.75361	91	423	1011	97	249	1622	1871	118.787	117.262	400	0.296968	0.96	2.37574	2.34525	8	0.02
20	9	6	15	0.773238	93	423	1011	97	249	1624	1873	67.9536	67.1832	200	0.339768	0.96	1.35907	1.34366	4	0.02
50	9	6	15	0.789907	98	423	1011	97	249	1629	1878	35.5493	35.2099	80	0.444366	0.96	0.710986	0.704197	1.6	0.02
100	9	6	15	0.799861	103	423	1011	97	249	1634	1883	21.7311	21.9048	40	0.543277	0.96	0.434621	0.438096	0.8	0.02
1	9	2	20	0.715238	82	101	1011	153	121	1347	1468	1031.24	1031.03	4000	0.25781	0.96	20.6248	20.6207	80	0.02
2	9	2	20	nan	83	101	1011	153	121	1348	1469	nan	nan	2000	#VALUE!	0.96	#VALUE!	#VALUE!	40	0.02
5	9	2	20	0.734135	86	101	1011	153	121	1351	1472	219.054	217.064	800	0.273818	0.96	4.38108	4.34128	16	0.02
10	9	2	20	0.75361	91	101	1011	153	121	1356	1477	121.729	117.828	400	0.304321	0.96	2.43457	2.35656	8	0.02
20	9	2	20	0.773238	93	101	1011	153	121	1358	1479	72.3352	68.4987	200	0.361676	0.96	1.4467	1.36997	4	0.02
50	9	2	20	0.789907	98	101	1011	153	121	1363	1484	41.626	36.4016	80	0.520325	0.96	0.83252	0.728032	1.6	0.02
100	9	2	20	0.799861	103	101	1011	153	121	1368	1489	26.3036	22.9291	40	0.657591	0.96	0.526073	0.458582	0.8	0.02
1	9	4	20	0.715238	82	318	1011	153	186	1564	1750	1025.28	1025.33	4000	0.256319	0.96	20.5055	20.5066	80	0.02
2	9	4	20	nan	83	318	1011	153	186	1565	1751	nan	nan	2000	#VALUE!	0.96	#VALUE!	#VALUE!	40	0.02
5	9	4	20	0.734135	86	318	1011	153	186	1568	1754	218.132	217	800	0.272665	0.96	4.36264	4.34	16	0.02
10	9	4	20	0.75361	91	318	1011	153	186	1573	1759	120.308	117.462	400	0.300771	0.96	2.40616	2.34924	8	0.02
20	9	4	20	0.773238	93	318	1011	153	186	1575	1761	70.4738	68.0408	200	0.352369	0.96	1.40948	1.36082	4	0.02
50	9	4	20	0.789907	98	318	1011	153	186	1580	1766	38.3216	35.8455	80	0.479021	0.96	0.766433	0.71691	1.6	0.02
100	9	4	20	0.799861	103	318	1011	153	186	1585	1771	23.4384	22.4384	40	0.585959	0.96	0.468767	0.448768	0.8	0.02
1	9	6	20	0.715238	82	423	1011	153	249	1669	1918	1019.92	1019.81	4000	0.25498	0.96	20.3984	20.3963	80	0.02
2	9	6	20	nan	83	423	1011	153	249	1670	1919	nan	nan	2000	#VALUE!	0.96	#VALUE!	#VALUE!	40	0.02
5	9	6	20	0.734135	86	423	1011	153	249	1673	1922	217.601	216.989	800	0.272002	0.96	4.35203	4.33977	16	0.02
10	9	6	20	0.75361	91	423	1011	153	249	1678	1927	118.787	117.262	400	0.296967	0.96	2.37574	2.34525	8	0.02
20	9	6	20	0.773238	93	423	1011	153	249	1680	1929	67.9577	67.1833	200	0.339788	0.96	1.35915	1.34367	4	0.02
50	9	6	20	0.789907	98	423	1011	153	249	1685	1934	35.5645	35.2159	80	0.444556	0.96	0.711289	0.704317	1.6	0.02
100	9	6	20	0.799861	103	423	1011	153	249	1690	1939	21.7371	21.9023	40	0.543427	0.96	0.434742	0.438046	0.8	0.02
